# Exon-Skipping Antisense Oligonucleotides for H3.3K27M-Altered Diffuse Midline Glioma Therapy

**DOI:** 10.64898/2026.04.03.715131

**Authors:** Lucia Yang, Qian Zhang, John E. Wilkinson, Adrian R. Krainer

## Abstract

Diffuse midline gliomas (DMGs) are a deadly class of pediatric high-grade brain cancers. Approximately 80% of pontine DMGs feature a dominant, somatic, heterozygous point mutation in the non-canonical histone H3.3-coding gene *H3-3A*. This dominant-negative mutation replaces lysine 27 with methionine (K27M) and prevents global K27 di- and tri-methylation of all wild-type histone H3 proteins. We aimed to target the H3.3K27M onco-histone pre-mRNA with splice-switching antisense oligonucleotides (ASOs) designed to promote skipping of *H3-3A* exon 2, as this constitutive exon comprises both the K27M mutation and the natural in-frame start codon of the gene. The lead ASO identified in a systematic screen specifically induced *H3-3A* exon 2 skipping, did not affect expression or splicing of the paralog gene *H3-3B*—which also encodes histone H3.3—and restored global H3K27me3 marks in patient-derived DMG cells grown as neurospheres. In a patient-derived orthotopic xenograft tumor mouse model, the lead ASO reduced proliferation and extended survival. Our results show the potential of exon-skipping ASOs targeting *H3-3A* exon 2 as a therapeutic option for H3.3K27M-altered DMG. More generally, they exemplify the strategy of using ASOs to induce skipping of a constitutive exon to effectively achieve gene downregulation.
