## Supplemental Table S3 for "Exon-Skipping Antisense Oligonucleotides for H3.3K27M-Altered Diffuse Midline Glioma Therapy"

### Sheet: Table S3_In Vivo Experiment
Table S3.	Histological Grading of Tumor Features from H3.3K27M-Altered DMG PDX Samples
ID	Size	Locations	Pleomorphism	Mitosis	Vascular	Necrosis	Pseudopalisades	Apoptosis	Perivascular	Invasion	Neurons	Glia	Differentiation	Severity	Treatment	Age (days)	Sex	Comments
24AK-2845	No tumor														Normal Control	37	F	No tumor.
22AK-749	Single 1	P, St	1	2	3	0	0	4	2	1	3	3	3	1	ASO C1	28	F	This glioma is composed of sheets and cords of mildly pleiotropic small cells with round to oval nuclei and finely granular chromatin. The tumor is bisected by a thin fibrovascular network.
24AK-1466	Single 3	P, St	2	3	3	0	0	3	1	4	3	1	2	3	Vehicle (Saline)	25	F	This tumor is large and present in adjacent brain. The tumor is composed of sheets moderately pleiomorphic cells. There is moderate karyocytosis. Nuclei are round to oval to elongate and often indented. Cytoplasm is pale basophilic and scant. The tumor is divided by a significant vascular network. Mitoses are common with some necrosis but no pseudopalasades. Diffuse glioma Grade 2.
24AK-1468	Single 1	P, St	1	1	3	0	0	1	1	1	3	4	3	1	Vehicle (Saline)	24	M	The tumor is small and confined to the site of origin. The tumor is composed of sheets of mildly pleiotropic small cells with round to oval nuclei and finely granular chromatin. Nucleoli are prominent. The mass is supplied with a moderate to prominent vascular supply. There is no significant necrosis nor perivascular proliferation. Diffuse glioma Grade 2.
24AK-2841	Single 1	P, St, Men	2	1	2	0	0	2	0	1	3	3	3	1	ASO59	50	F	This tumor extends into the meninges of the cerebellum. The tumor is composed of sheets and cords of markedly pleiomorphic cells. There is marked karyocytosis. Nuclei are round to oval to elongate and often indented. Cytoplasm is pale basophilic and scant. There is a fine fibrovascular network throughout the tumor. There are many neuron-like cells and glia-like cells. Diffuse glioma Grade 4.
24AK-2842	Single 2	P, St, Men	3	1	4	3	3	1	1	3	2	2	2	2	ASO C1	23	M	The tumor has spread into the cerebellar meninges. The tumor is composed of sheets and cords of markedly pleiomorphic cells. There is marked karyocytosis. Nuclei are round to oval to elongate and often indented. There are multifocal pseudopalisading necrosis and perivascular pseudo- rosettes. The tumor is well vascularized. Diffuse glioma Grade 4.
24AK-2843	Single 1	P, St, Men, Ven	4	1	2	2	2	1	2	1	2	2	2	2	ASO C1	26	F	Like 24AK-2842. Diffuse glioma Grade 4.
24AK-2844	Multi 2	P, Srt, Men, Ven	3	1	4	0	0	1	2	2	2	3	2	2	ASO59	37	F	The tumor has spread into the cerebellar meninges. The tumor is composed of sheets and cords of moderately pleiomorphic cells. There is marked karyocytosis. Nuclei are round to oval to elongate and often indented. The tumor is well vascularized. Diffuse glioma grade 3.
24AK-3036	Single 1	P, St	3	2	1	4	4	2	0	1	2	4	3	1	ASO59	39	M	This is a small tumor limited to the site of origin. There is multifocal pseudopalisading necrosis. The tumor cells are mildly pleomorphic. Diffuse glioma Grade 1.
24AK-3037	Multi 4	P, St, Men, Ven, Cor	3	3	1	4	4	4	0	3	1	1	1	4	Vehicle (Saline)	23	M	This large multifocal tumor involves the large areas of the brainstem, cerebellum, ventricles and cortex. The cells vary from mildly to markedly pleomorphic round cells and multifocal areas of spindle cells as described above. There is extensive anisocytosis and karyocytosis. Difuse glioma Grade 4.
24AK-3038	Single 2	P, St	2	3	1	0	0	3	0	2	1	2	1	2	ASO59	54	M	This tumor is confined to the brainstem. The tumor cells are moderately to severely pleomorphic. Described above. Diffuse glioma Grade 2.
24AK-4085	Single 2	P, St, Men, Ven	2	2	1	0	0	1	1	1	2	2	2	2	ASO59	35	M	This glioma is invasive and extends into the adjacent cortex isolating neurons and mixing with white matter components. The tumor is also in the brain stem and invades the cerebellum. A small metastasis is present in the opposite hemisphere adjacent to the ventricle. There is mild to moderate hydrocephalus on that side. The tumor is composed of sheets and cords of markedly pleiomorphic cells. The…
24AK-4088	Multi 3	P, St, Men	3	1	1	0	0	2	2	3	3	4	4	3	ASO59	43	F	The tumor is like 24AK-4085. The morphology and pattern of blending invasion are the same. The tumor is also present in and adjacent to the ventral thalamus. Diffuse glioma Grade 4.
24AK-4090	Single 4	P, St	3	3	2	4	4	2	2	2	3	3	3	3	ASO59	43	F	The tumor is like 4085. Invasion and mixing of tumor and brain is extensive. The mass also has very prominent multifocal pseudopalisading necrosis.
24AK-4794	Single 1	P, St	3	2	2	0	0	1	2	2	2	2	2	2	Vehicle (Saline)	29	F	The tumor is confined to the site of origin. The tumor is composed of sheets of moderately pleiotropic cells with round to oval nuclei and finely granular chromatin. Diffuse glioma Grade 2.
24AK-4797	Multi 3	P, St, Ven	3	4	1	4	4	3	0	2	1	1	1	3	ASO C1	37	F	This massive tumor involves the brainstem, multiple areas of the meninges, and completely fills the ventricle. The tumor is composed of sheets and cords of moderately pleiomorphic cells. There is marked karyocytosis. Nuclei are round to oval to elongate and often indented with pale granular to mostly solid basophilic with dense chromatin. There is extensive multifocal pseudopalisading necrosis in…
24AK-4798	Single 5	P, St, Men	3	3	2	0	0	2	3	3	3	3	3	4	ASO C1	24	M	This tumor replaces a large region of brainstem and extends into the cerebellar meninges. The tumor is composed of sheets and cords of moderately pleiomorphic cells. There is marked karyocytosis. Nuclei are round to oval to elongate and often indented with pale granular to mostly solid basophilic with dense chromatin. In the cerebellum, there is tumor invasion into the folia of the cerebellum. Th…
24AK-4799	Single 4	P, St, Men, Ven	3	2	1	0	0	2	1	2	1	2	2	3	Vehicle (Saline)	30	M	This tumor occupies a significant area of the brainstem, the cerebellum including meninges and the ventricle. The cerebellum is infiltrated with tumor cells. The tumor is composed of sheets and cords of moderately pleiomorphic cells. There is marked karyocytosis and anisocytosis. Nuclei are round to oval and have basophilic dense chromatin. Diffuse glioma Grade 3.
24AK-6115	Single 1	P, St, Men, Ce	2	2	1	3	3	2	2	2	1	1	1	2	ASO C1	23	F	The tumor involves a significant portion of the brainstem, and has extensive expansion in the cerebellar meninges. The tumor is composed of sheets and cords of moderately pleiomorphic cells. There is marked karyocytosis and anisocytosis. Nuclei are round to oval and have basophilic dense chromatin. Large pseudopalisates are present. Diffuse glioma Grade 2.
24AK-6116	Single 1	P, St, Men	2	4	1	1	0	3	0	2	1	1	1	3	Vehicle (Saline)	29	F	This tumor replaces a large portion of the brainstem, but does not extend beyond this area. The tumor is composed of sheets and cords of mildly pleiomorphic cells. Nuclei are round to oval with granular of coarsely clumped chromatin. Diffuse glioma Grade 2.
24AK-6118	Single 2	P, St	4	2	1	0	0	2	0	2	1	1	1	2	Vehicle (Saline)	26	M	The tumor involves a small area of the ventral brainstem. The tumor is composed of sheets and cords of mildly pleiomorphic cells. Nuclei are round top oval with coarsely clumped to dense chromatin. Diffuse glioma Grade 2 or 1.
24AK-6119	Multi 4	P, St, Ven, Cor	4	3	1	4	4	3	0	3	1	1	1	4	ASO C1	30	M	This extensive tumor involves a large part of the brainstem, the ventricles, and portions of the cortex in two areas. The tumor cells range from round cells to spindle shaped cells in the different areas. The round cells have mildly pleiomorphic cells with hyperchromatic nuclei and occupy the brainstem. The spindle cells are markedly pleomorphic with oval to elongate to triangular nuclei with clu…
P= pons
St=brainstem
Men=meninges
Ven=ventricle
Ce=cerebellum
Cor=cortex
